# Rapid and Complete Inactivation of Enveloped Viruses by Electrochemical Disinfection: Unraveling the Contribution of Reactive Chlorine Species

**DOI:** 10.1101/2025.11.14.688411

**Authors:** Chenyang Xu, Chengxu Jiang, Shih-Han Sun, Peiyang Sang, Ruipeng Shao, Xiaohong Zhou, Xiaoyuan Zhang, Yancheng Liu, Xianghua Wen, Xia Huang

## Abstract

Waterborne viruses pose significant threats to global water safety. Electrochemical (EC) disinfection is considered a promising next-generation technology to address this challenge. However, its efficacy against enveloped viruses remains inadequately under-stood. In this study, we employed bacteriophage Phi6 as a surrogate to systematically eval-uate the inactivation efficiency and damage mechanisms of enveloped viruses in a flow-through EC reactor. Experimental results indicated that Phi6 was more susceptible to EC disinfection than common bacterial surrogates. Comprehensive damage was observed across all major viral components, including structural proteins, the lipid envelope, and the RNA genome. The electrogenerated reactive chlorine species (RCS) were identified as the primary agent responsible for this inactivation, exhibiting higher reactivity than conven-tional free chlorine. Furthermore, radical chlorine species were also confirmed to be pro-duced during EC disinfection, contributing to rapid and extensive viral inactivation. This study demonstrates the feasibility of EC disinfection for inactivating enveloped viruses and provides deeper mechanistic insights into its highly efficient viral inactivation performance.

**SYNOPSIS:** Our results elucidate the rapid inactivation and thorough damage of the enveloped virus surrogate Phi6 by electrogenerated reactive chlorine species during electrochemical disinfection.

**TOC:** 
