## Supplementary material for "Rapid and Complete Inactivation of Enveloped Viruses by Electrochemical Disinfection: Unraveling the Contribution of Reactive Chlorine Species": The MIQE checklist for this manuscript

### Sheet: MIQE checklist
	Item to check	Importance	Remarks	Remarks
	Experimental design	Essential	Quantitative assay of the damage to the genomic RNA of Phi6 after the electrochemical disinfection	Quantitative assay of the Loss of completeness of Phi6 after the electrochemical disinfection
	Definition of experimental and control groups	Essential	Experimental groups: ~1×10⁷ PFU/mL of Phi6 in 10 mM NaCl inactivated by electrochemical disinfection at 2, 3, 4, 5 V, respectively; Control groups: ~1×10⁷ PFU/mL of Phi6 in 10 mM NaCl without any treatment;	Experimental groups: ~1×10⁷ PFU/mL of Phi6 in 10 mM NaCl inactivated by electrochemical disinfection at 2, 3, 4, 5 V, respectively; Control groups: ~1×10⁷ PFU/mL of Phi6 in 10 mM NaCl without any treatment; Both experimental and control groups were treated using propidium monoazide before nucleic acid extraction
	Number within each group	Essential	Control group: 3 Exprimental group: 12
	Assay carried out by the core or investigator’s laboratory?	Desirable	Investigator's laboratory
	Acknowledgment of authors’ contributions	Desirable	Experiment, data analysis
	SAMPLE
	Description	Essential	Bacteriophage Phi6 stock was diluted to ~1×107 PFU/mL in 10 mM NaCl and subsequently inactivated by electrochemical disinfection.
	Volume/mass of sample processed	Desirable	200 µL of spiking water samples with/without the electrochemical disinfection
	Microdissection or macrodissection	Essential	Not applicable
	Processing procedure	Essential	Directly subject to extraction	Propidium monoazide (PMA) was used to stain free RNA, and residual PMA was subsequently photo-inactivated.
	If frozen, how and how quickly?	Essential	Not applicable
	If fixed, with what and how quickly?	Essential	Not applicable
	Sample storage conditions and duration	Essential	The samples were used for nucleic acid extraction immediately
	Procedure and/or instrumentation	Essential	Not applicable	Propidium monoazide (20 mM; Biotium, 40019)
	Name of kit and details of any modifications	Essential	Magnetic Viral DNA/RNA Kit, DP438,Tiangen
	Source of additional reagents used	Desirable	Not applicable
	Details of DNase or RNase treatment	Essential	Not applicable
	Contamination assessment (DNA or RNA)	Essential	200 µL of ddH2O was extracted as a negative control, which showed negative results for the Phi6 detection
	Nucleic acid quantification	Essential	Not applicable, since the sample here in this study contains only(~107 PFU/ml), the theoretical amount of nucleic acid is pretty limited(<1 ng/uL). Therefore, quantifying the total nucleic acid content is not meaningful, as all nucleic acids in the extract are derived from exogenously added carrier RNA (PolyA).
	Instrument and method	Essential	Not applicable
	Purity (A260/A280)	Desirable	1.97~2.06 (it should be noted that this value is mainly attributed to the addition of carrier RNA )
	Yield	Desirable	Not applicable
	RNA integrity: method/instrument	Essential	Not applicable. The effective nucleic acid(from Phi6) is too limited for the assessment of integrity, while the carrier RNA has a random length between 200~1000nt. These samples are insuitable for the intergrity assessment through the eletrophresis.
	RIN/RQI or Cq of 3' and 5' transcripts	Essential	Not applicable
	Electrophoresis traces	Desirable	Not applicable
	Inhibition testing (Cq dilutions, spike, or other)	Essential	The inhibition testing was conducted through a series of 10-fold dilutions of the representative extracted RNA, which showed no significant changes in its quantitative value. The results showed as follow: raw: 7.62*107 copies/mL 10-fold dilution:5.99*106 copies/mL 100-fold dilution:5.83*105 copies/mL	The inhibition testing was conducted through a series of 10-fold dilutions of the representative extracted RNA, which showed no significant changes in its quantitative value. The results showed as follow: raw: 6.44*106 copies/mL 10-fold dilution: 5.78*105 copies/mL 100-fold dilution: 4.68*104 copies/mL
	REVERSE TRANSCRIPTION
	Complete reaction conditions	Essential	One-step RT-qPCR reactions were used.
	Amount of RNA and reaction volume	Essential	5 µL of template in a final reaction volume of 20 µL.
	Priming oligonucleotide (if using GSP) and concentration	Essential	Not applicable
	Reverse transcriptase and concentration	Essential	FastKing One Step RT-qPCR Kit (Probe, Tiangen, FP314)
	Temperature and time	Essential	30 min at 50°C
	Manufacturer of reagents and catalogue numbers	Desirable	Tiangen, FP314
	Cqs with and without reverse transcription	Desirable	Not applicable
	Storage conditions of cDNA	Desirable	No storage of cDNA in this study.
	qPCR PROTOCOL
	Complete reaction conditions	Essential	For RT-qPCR, the FastKing One Step RT-qPCR Kit (Probe, Tiangen, FP314) was used with 5 µl of RNA template, and standardized primers and probes at concentrations of 500 nM and 250 nM, respectively. The thermal cycling conditions consisted of reverse transcription at 50 °C for 30 min and initial denaturation at 95 °C for 5 min, followed by 40 cycles of 95 °C for 15 s and 60 °C for 30 s on an Applie…
	Reaction volume and amount of cDNA/DNA	Essential	Final reaction volume of 20 µL, containing 5 µL of extracted RNA
	Primer, (probe), Mg2, and dNTP concentrations	Essential	The final concentration of the all primers were 500 nM and the probe was at 250 nM
	Polymerase identity and concentration	Essential	FastKing One Step RT-qPCR Kit (Probe, Tiangen, FP314)
	Buffer/kit identity and manufacturer	Essential	FastKing One Step RT-qPCR Kit (Probe, Tiangen, FP314)
	Exact chemical composition of the buffer	Desirable	Not applicable
	Additives (SYBR Green I, DMSO, and so forth)	Essential	No additional addings
	Manufacturer of plates/tubes and catalog number	Desirable	Tubes：PCR-2CP-RT-C, Axygen
	Complete thermocycling parameters	Essential	30min at 50°C,5min at 95°C, followed by 40 cycles of 15s at 95°C and 30s at 60°C.
	Reaction setup (manual/robotic)	Desirable	manual
	Manufacturer of qPCR instrument	Desirable	Applied Biosystems Quantstudio 5 qPCR machine (ThermoFisher)
	qPCR VALIDATION
	Evidence of optimization (from gradients)	Desirable	No optimization was conducted since original result has been satisfactory	No optimization was conducted since original result has been satisfactory
μ	Specificity (gel, sequence, melt, or digest)	Essential	We use gel electrophoresis to examine the specificity, and the results should that only one production band could be observed(except the primer and dimer), The eletrophoresis condition is 2.5% gel with goldview as dye, 10V/cm, 30min
	For SYBR Green I, Cq of the NTC	Essential	Not applicable
	Calibration curves with slope and y intercept	Essential	Batch1:y=-3.343*x+46.675 Batch2:y=-3.455*x+51.083 Batch3:y=-3.324*x+49.187
	PCR efficiency (%) calculated from slope	Essential	Batch1:99.124% Batch2:94.724% Batch3:99.93%
	CIs for PCR efficiency or SE	Desirable	-	-
	r2 of calibration curve	Essential	Batch1:0.999 Batch2:0.996 Batch3:0.991
	Linear dynamic range	Essential	101 copies/μL~105 copies/μL
	Cq variation at LOD	Essential	About 2.1 Cq value at LoD
	CIs throughout range	Desirable	Not applicable
	Evidence for LOD	Essential	We conducted a series of 2-fold dilutions from 50 copies/ 20 µL reaction to 1.75 copies/ 20 µL reaction. For each gradient, 20 repetitions were tested, and 12.5 copies/20 µL reaction was the lowest gradient which showed positive rate over 95%
	If multiplex, efficiency and LOD of each assay	Essential	No multiplex
	DATA ANALYSIS
	qPCR analysis program (source, version)	Essential	Applied Biosystems Quantstudio 5 qPCR machine (ThermoFisher)
	Method of Cq determination	Essential	The threshold line was automatically determined and Ct values were calculated by the instrument's built-in QuantStudio software. For data analysis, the Ct values from three technical replicates were averaged to calculate the absolute concentration.
	Outlier identification and disposition	Essential	No outlier
	Results for NTCs	Essential	All NTC (No Template Control) results remained negative for amplification throughout the study.
	Justification of number and choice of reference genes	Essential	Not applicable
	Description of normalization method	Essential	Not applicable
	Number and concordance of biological replicates	Desirable	Triplicate (n = 3)
	Number and stage (RT or qPCR) of technical replicates	Essential	Triplicate (n = 3)
	Repeatability (intraassay variation)	Essential	All technical replicates were within 1 Cq of each other
	Reproducibility (interassay variation, CV)	Desirable	We conducted the interassay variation test of the standard samples and the results showed that the variation was less than 1 Cq
	Power analysis	Desirable	Not applicable
	Statistical methods for results significance	Essential	T-test
	Software (source, version)	Essential	SPSS
	Cq or raw data submission with RDML	Desirable	Not applicable
	qPCR TARGET INFORMATION
	Gene symbol	Essential	Pseudomonas phage phi6 segment S P8 gene
	Sequence accession number	Essential	MF352213.1
	Location of amplicon	Desirable	Not applicable
	Amplicon length	Essential	100
	In silico specificity screen (BLAST, and so on)	Essential	nBlast and primer-blast were used to check the specificity
	Pseudogenes, retropseudogenes, or other homologs?	Desirable	Not applicable
	Sequence	Desirable	TGGCGGCGGTCAAGAGCAACCCGGTCGTCGCAGGTCTGACACTCGCTCAGATCGGAAGCACCGGTTATGACGCCTATCAGCAGCTTCTGGAGAATCATCC
	Secondary structure analysis of amplicon	Desirable	Not applicable
	Location of each primer by exon or intron (if applicable)	Essential	Not applicable, no exon and intron in viral genome
	What splice variants are targeted?	Essential	Not applicable
	qPCR OLIGONUCLEOTIDES
	Primer sequences	Essential	Phi6F:TGGCGGCGGTCAAGAGC Phi6R:GGATGATTCTCCAGAAGCTGCTG
	RTPrimerDB identification number	Desirable	Not applicable
	Probe sequences	Desirable	Phi6P:CGGTCGTCGCAGGTCTGACACTCGC
	Location and identity of any modifications	Essential	5' FAM reporter and 3' BHQ1 quencher for probes
	Manufacturer of oligonucleotides	Desirable	Sangon
	Purification method	Desirable	HAP for primers, HPLC for probes
